# GroEL-proteotyping of bacterial communities by tandem mass spectrometry

**DOI:** 10.1101/2023.07.03.546649

**Authors:** Simon Klaes, Shobhit Madan, Darja Deobald, Myriel Cooper, Lorenz Adrian

**Author notes:** corresponding author: Simon Klaes.

## Abstract

Profiling bacterial populations in mixed communities is a common task in microbiology. 16*S* rRNA-based sequencing is a widely accepted and functional approach but relies on amplification primers and cannot quantify isotope incorporation. Tandem mass spectrometry proteotyping is an effective alternative for taxonomically profiling microorganisms. We suggest that targeted proteotyping approaches can complement traditional population analyses. Therefore, we describe an approach to assess bacterial community compositions at the family level using the taxonomic marker protein GroEL, which is ubiquitously found in bacteria, except few obligate intracellular species. We refer to our method as GroEL-proteotyping. GroEL-proteotyping is based on high-resolution tandem mass spectrometry of GroEL peptides and identification of GroEL-derived taxa via a Galaxy workflow and a subsequent Python-based analysis script. Its advantage is that it can be performed with a curated and extendable sample-independent database and that GroEL can be pre-separated by SDS-PAGE to reduce sample complexity, improving GroEL identification while simultaneously decreasing the instrument time. GroEL-proteotyping was validated by employing it on a comprehensive raw data set obtained through a metaproteome approach from synthetic microbial communities as well as real human gut samples. Our data show that GroEL-proteotyping enables fast and straightforward profiling of highly abundant taxa in bacterial communities at reasonable taxonomic resolution.
