## Supplementary Table 1 for "GroEL-proteotyping of bacterial communities by tandem mass spectrometry"

### Sheet: Table S1
	García-Durán et al.				Our analysis based on GroEL
Family	number of unique peptides	#PSMs	relative abundance based on unique peptides	relative abundance based on PSMs	number of unique peptides	peptide sum intensity	relative abundance based on unique peptides	relative abundance based on intensity
Acidaminococcaceae	135	385	0.0086	0.007			0	0
Sutterellaceae	129	344	0.0082	0.0063			0	0
Oscillospiraceae	124	322	0.0079	0.0059			0	0
Erysipelotrichaceae	71	180	0.0045	0.0033			0	0
Streptococcaceae	71	180	0.0045	0.0033	18	3.48 x 109	0.038	0.0092
Coriobacteriaceae	58	178	0.0037	0.0033			0	0
Odoribacteraceae	34	78	0.0022	0.0014			0	0
Eggerthellaceae	20	64	0.0013	0.0012			0	0
Enterobacteriaceae	17	32	0.0011	0.0006	8	1.08 x 109	0.0169	0.0028
Akkermansiaceae	15	32	0.001	0.0006			0	0
Acetobacteraceae	10	26	0.0006	0.0005			0	0
Methanobacteriaceae	9	15	0.0006	0.0003			0	0
Chlamydiaceae	9	20	0.0006	0.0004			0	0
Lactobacillaceae	7	57	0.0004	0.001			0	0
Porphyromonadaceae	7	35	0.0004	0.0006			0	0
Barnesiellaceae	6	12	0.0004	0.0002			0	0
Rhodospirillaceae	4	10	0.0003	0.0002			0	0
Selenomonadaceae	4	14	0.0003	0.0003			0	0
Flavobacteriaceae	4	16	0.0003	0.0003			0	0
Rhodobacteraceae	3	21	0.0002	0.0004			0	0
Succinivibrionaceae	3	8	0.0002	0.0001			0	0
Spirochaetaceae	3	24	0.0002	0.0004			0	0
Peptoniphilaceae	3	10	0.0002	0.0002			0	0
Coprobacillaceae	0	0	0	0	14	3.82 x 109	0.0295	0.0101
